# Cancer metabolic subtypes and their association with molecular and clinical features

**DOI:** 10.1101/2021.12.16.472974

**Authors:** Enrico Moiso, Paolo Provero

## Abstract

Alterations of metabolic pathways in cancer have been investigated for many years, beginning way before the discovery of the role of oncogenes and tumor suppressors, and the last few years have witnessed a renewed interest in this topic. Large-scale molecular and clinical data on tens of thousands of samples allow us today to tackle the problem from a general point of view.

Here we show that transcriptomic profiles of tumors can be exploited to define metabolic cancer subtypes, which can be systematically investigated for association with other molecular and clinical data. We find thousands of significant associations between metabolic subtypes and molecular features such as somatic mutations, structural variants, epigenetic modifications, protein abundance and activation; and with clinical/phenotypic data including survival probability, tumor grade, and histological types.

Our work provides a methodological framework and a rich database of statistical associations, accessible from metaminer.unito.it, that will contribute to the understanding of the role of metabolic alterations in cancer and to the development of precision therapeutic strategies.
