## Supplementary data 4: CCLE associations for "Cancer metabolic subtypes and their association with molecular and clinical features": suppl.ccle_assoc.csv

	feature	variable	met	tumor	pval	global_bonf	confirmed_in_tcga
24537	CNA_chromosome_level	chr18q12	GO_GENERATION_OF_PRECURSOR_METABOLITES_AND_ENERGY	COADREAD	1.3e-07	0.02	TRUE
24539	CNA_chromosome_level	chr18q22	GO_GENERATION_OF_PRECURSOR_METABOLITES_AND_ENERGY	COADREAD	5.4e-08	0.0083	TRUE
24540	CNA_chromosome_level	chr18q23	GO_GENERATION_OF_PRECURSOR_METABOLITES_AND_ENERGY	COADREAD	5.4e-08	0.0082	TRUE
42733	CNA_chromosome_level	chr11q14	GO_MULTI_ORGANISM_METABOLIC_PROCESS	COADREAD	6.2e-08	0.0095	FALSE
42734	CNA_chromosome_level	chr11q21	GO_MULTI_ORGANISM_METABOLIC_PROCESS	COADREAD	1.2e-07	0.018	FALSE
63596	CNA_chromosome_level	chr18q12	GO_RRNA_METABOLIC_PROCESS	COADREAD	3.1e-07	0.047	FALSE
63597	CNA_chromosome_level	chr18q21	GO_RRNA_METABOLIC_PROCESS	COADREAD	2.2e-07	0.034	FALSE
599966	CNA_chromosome_level	chr12q13	GO_DNA_METABOLIC_PROCESS	BRCA	2.6e-07	0.039	TRUE
2138820	Drugs	Topotecan	GO_ACETYL_COA_METABOLIC_PROCESS	SKCM	4.8e-05	0.044	NA
2622576	Metabolites	1-methylnicotinamide	GO_ALCOHOL_METABOLIC_PROCESS	BRCA	5.9e-08	0.0078	NA
2624836	Metabolites	1-methylnicotinamide	GO_AMMONIUM_ION_METABOLIC_PROCESS	BRCA	2.1e-08	0.0028	NA
2628452	Metabolites	1-methylnicotinamide	GO_CARBOHYDRATE_DERIVATIVE_METABOLIC_PROCESS	BRCA	5.9e-08	0.0078	NA
2628678	Metabolites	1-methylnicotinamide	GO_CARBOHYDRATE_METABOLIC_PROCESS	BRCA	5.9e-08	0.0078	NA
2631164	Metabolites	1-methylnicotinamide	GO_CELLULAR_HORMONE_METABOLIC_PROCESS	BRCA	1.1e-08	0.0015	NA
2631390	Metabolites	1-methylnicotinamide	GO_CELLULAR_KETONE_METABOLIC_PROCESS	BRCA	4.2e-08	0.0055	NA
2631616	Metabolites	1-methylnicotinamide	GO_CELLULAR_LIPID_METABOLIC_PROCESS	BRCA	3e-07	0.039	NA
2633876	Metabolites	1-methylnicotinamide	GO_COFACTOR_METABOLIC_PROCESS	BRCA	1.3e-07	0.017	NA
2635910	Metabolites	1-methylnicotinamide	GO_DICARBOXYLIC_ACID_METABOLIC_PROCESS	BRCA	7.8e-08	0.01	NA
2636362	Metabolites	1-methylnicotinamide	GO_DNA_METABOLIC_PROCESS	BRCA	1e-07	0.014	NA
2638406	Metabolites	hexanoylcarnitine	GO_FATTY_ACID_DERIVATIVE_METABOLIC_PROCESS	BRCA	1.3e-07	0.018	NA
2640656	Metabolites	1-methylnicotinamide	GO_GANGLIOSIDE_METABOLIC_PROCESS	BRCA	1e-07	0.014	NA
2645176	Metabolites	1-methylnicotinamide	GO_GLYCOSPHINGOLIPID_METABOLIC_PROCESS	BRCA	9.6e-08	0.013	NA
2645628	Metabolites	1-methylnicotinamide	GO_GLYCOSYL_COMPOUND_METABOLIC_PROCESS	BRCA	4.3e-08	0.0058	NA
2646306	Metabolites	1-methylnicotinamide	GO_GPI_ANCHOR_METABOLIC_PROCESS	BRCA	1.5e-07	0.02	NA
2647669	Metabolites	malonylcarnitine	GO_HEXOSE_METABOLIC_PROCESS	BRCA	2.2e-07	0.029	NA
2648340	Metabolites	1-methylnicotinamide	GO_HORMONE_METABOLIC_PROCESS	BRCA	1.9e-07	0.026	NA
2649028	Metabolites	hexanoylcarnitine	GO_ICOSANOID_METABOLIC_PROCESS	BRCA	1.3e-07	0.018	NA
2651956	Metabolites	1-methylnicotinamide	GO_LIPOPROTEIN_METABOLIC_PROCESS	BRCA	1.4e-07	0.019	NA
2652182	Metabolites	1-methylnicotinamide	GO_LIPOSACCHARIDE_METABOLIC_PROCESS	BRCA	5.9e-08	0.0078	NA
2653538	Metabolites	1-methylnicotinamide	GO_MEMBRANE_LIPID_METABOLIC_PROCESS	BRCA	5.9e-08	0.0078	NA
2655120	Metabolites	1-methylnicotinamide	GO_MUCOPOLYSACCHARIDE_METABOLIC_PROCESS	BRCA	5.9e-08	0.0078	NA
2655346	Metabolites	1-methylnicotinamide	GO_MULTICELLULAR_ORGANISMAL_MACROMOLECULE_METABOLIC_PROCESS	BRCA	2.7e-07	0.036	NA
2660318	Metabolites	1-methylnicotinamide	GO_ORGANIC_HYDROXY_COMPOUND_METABOLIC_PROCESS	BRCA	4.3e-08	0.0058	NA
2660544	Metabolites	1-methylnicotinamide	GO_ORGANONITROGEN_COMPOUND_METABOLIC_PROCESS	BRCA	4.3e-08	0.0058	NA
2660770	Metabolites	1-methylnicotinamide	GO_ORGANOPHOSPHATE_METABOLIC_PROCESS	BRCA	3e-07	0.039	NA
2661907	Metabolites	malonylcarnitine	GO_PHENOL_CONTAINING_COMPOUND_METABOLIC_PROCESS	BRCA	2.3e-07	0.03	NA
2662126	Metabolites	1-methylnicotinamide	GO_PHOSPHATE_CONTAINING_COMPOUND_METABOLIC_PROCESS	BRCA	1.9e-07	0.026	NA
2663256	Metabolites	1-methylnicotinamide	GO_PHOSPHATIDYLINOSITOL_METABOLIC_PROCESS	BRCA	3.3e-07	0.043	NA
2664619	Metabolites	malonylcarnitine	GO_POLYOL_METABOLIC_PROCESS	BRCA	1.1e-07	0.014	NA
2675234	Metabolites	1-methylnicotinamide	GO_STEROID_METABOLIC_PROCESS	BRCA	2.3e-07	0.031	NA
2675460	Metabolites	1-methylnicotinamide	GO_STEROL_METABOLIC_PROCESS	BRCA	5.9e-08	0.0078	NA
2675912	Metabolites	1-methylnicotinamide	GO_SULFUR_COMPOUND_METABOLIC_PROCESS	BRCA	5.9e-08	0.0078	NA
2681788	Metabolites	1-methylnicotinamide	HALLMARK_HEME_METABOLISM	BRCA	4.9e-09	0.00065	NA
2682014	Metabolites	1-methylnicotinamide	HALLMARK_XENOBIOTIC_METABOLISM	BRCA	1.2e-07	0.016	NA
2685185	Metabolites	malonylcarnitine	KEGG_FRUCTOSE_AND_MANNOSE_METABOLISM	BRCA	2.7e-07	0.036	NA
2687664	Metabolites	1-methylnicotinamide	KEGG_NICOTINATE_AND_NICOTINAMIDE_METABOLISM	BRCA	3.5e-07	0.046	NA
2694444	Metabolites	1-methylnicotinamide	REACTOME_METABOLISM_OF_AMINO_ACIDS_AND_DERIVATIVES	BRCA	5.9e-08	0.0078	NA
2694896	Metabolites	1-methylnicotinamide	REACTOME_METABOLISM_OF_LIPIDS_AND_LIPOPROTEINS	BRCA	4.6e-08	0.0062	NA
2696252	Metabolites	1-methylnicotinamide	REACTOME_METABOLISM_OF_PROTEINS	BRCA	5.9e-08	0.0078	NA
2696478	Metabolites	1-methylnicotinamide	REACTOME_METABOLISM_OF_RNA	BRCA	1.9e-07	0.025	NA
2697382	Metabolites	1-methylnicotinamide	REACTOME_PHOSPHOLIPID_METABOLISM	BRCA	3.8e-09	0.00051	NA
2698738	Metabolites	1-methylnicotinamide	REACTOME_SPHINGOLIPID_METABOLISM	BRCA	5.5e-09	0.00073	NA
3303873	Metabolites	glutathione reduced	GO_VITAMIN_METABOLIC_PROCESS	LUAD	1.5e-07	0.02	NA
3310746	Metabolites	1-methylnicotinamide	KEGG_NICOTINATE_AND_NICOTINAMIDE_METABOLISM	LUAD	7.3e-09	0.00097	NA
3853829	miRNA_expression	hsa-mir-192	GO_ACYL_COA_METABOLIC_PROCESS	COADREAD	2.4e-08	0.01	FALSE
3853833	miRNA_expression	hsa-mir-194	GO_ACYL_COA_METABOLIC_PROCESS	COADREAD	4.3e-08	0.018	FALSE
3853876	miRNA_expression	hsa-mir-215	GO_ACYL_COA_METABOLIC_PROCESS	COADREAD	4.9e-09	0.0021	FALSE
3855297	miRNA_expression	hsa-mir-192	GO_ALCOHOL_METABOLIC_PROCESS	COADREAD	6.5e-08	0.027	TRUE
3855301	miRNA_expression	hsa-mir-194	GO_ALCOHOL_METABOLIC_PROCESS	COADREAD	6.1e-08	0.026	FALSE
3859701	miRNA_expression	hsa-mir-192	GO_AMINE_METABOLIC_PROCESS	COADREAD	8.9e-08	0.038	TRUE
3859705	miRNA_expression	hsa-mir-194	GO_AMINE_METABOLIC_PROCESS	COADREAD	3.3e-08	0.014	FALSE
3859748	miRNA_expression	hsa-mir-215	GO_AMINE_METABOLIC_PROCESS	COADREAD	8.9e-08	0.038	FALSE
3862684	miRNA_expression	hsa-mir-215	GO_AMMONIUM_ION_METABOLIC_PROCESS	COADREAD	1.1e-07	0.048	FALSE
3872917	miRNA_expression	hsa-mir-194	GO_C21_STEROID_HORMONE_METABOLIC_PROCESS	COADREAD	6.6e-08	0.028	FALSE
3874381	miRNA_expression	hsa-mir-192	GO_CARBOHYDRATE_DERIVATIVE_METABOLIC_PROCESS	COADREAD	7.5e-09	0.0032	TRUE
3874385	miRNA_expression	hsa-mir-194	GO_CARBOHYDRATE_DERIVATIVE_METABOLIC_PROCESS	COADREAD	4.7e-09	0.002	FALSE
3874428	miRNA_expression	hsa-mir-215	GO_CARBOHYDRATE_DERIVATIVE_METABOLIC_PROCESS	COADREAD	3.3e-08	0.014	FALSE
3875115	miRNA_expression	hsa-mir-192	GO_CARBOHYDRATE_METABOLIC_PROCESS	COADREAD	1.4e-08	0.0058	TRUE
3875119	miRNA_expression	hsa-mir-194	GO_CARBOHYDRATE_METABOLIC_PROCESS	COADREAD	7.2e-09	0.0031	FALSE
3875162	miRNA_expression	hsa-mir-215	GO_CARBOHYDRATE_METABOLIC_PROCESS	COADREAD	5.3e-08	0.023	TRUE
3881721	miRNA_expression	hsa-mir-192	GO_CELLULAR_CARBOHYDRATE_METABOLIC_PROCESS	COADREAD	7.3e-08	0.031	FALSE
3881725	miRNA_expression	hsa-mir-194	GO_CELLULAR_CARBOHYDRATE_METABOLIC_PROCESS	COADREAD	7.3e-08	0.031	FALSE
3883923	miRNA_expression	hsa-mir-192	GO_CELLULAR_KETONE_METABOLIC_PROCESS	COADREAD	4.3e-09	0.0018	FALSE
3883927	miRNA_expression	hsa-mir-194	GO_CELLULAR_KETONE_METABOLIC_PROCESS	COADREAD	2.1e-09	9e-04	FALSE
3883970	miRNA_expression	hsa-mir-215	GO_CELLULAR_KETONE_METABOLIC_PROCESS	COADREAD	2.4e-08	0.01	FALSE
3884071	miRNA_expression	hsa-mir-375	GO_CELLULAR_KETONE_METABOLIC_PROCESS	COADREAD	7.4e-08	0.031	FALSE
3884661	miRNA_expression	hsa-mir-194	GO_CELLULAR_LIPID_METABOLIC_PROCESS	COADREAD	1e-07	0.044	FALSE
3887640	miRNA_expression	hsa-mir-215	GO_CGMP_METABOLIC_PROCESS	COADREAD	8.6e-08	0.036	TRUE
3891997	miRNA_expression	hsa-mir-192	GO_COFACTOR_METABOLIC_PROCESS	COADREAD	2.7e-08	0.012	FALSE
3892001	miRNA_expression	hsa-mir-194	GO_COFACTOR_METABOLIC_PROCESS	COADREAD	4.7e-08	0.02	FALSE
3892044	miRNA_expression	hsa-mir-215	GO_COFACTOR_METABOLIC_PROCESS	COADREAD	8.2e-08	0.035	FALSE
3901539	miRNA_expression	hsa-mir-192	GO_DRUG_METABOLIC_PROCESS	COADREAD	3.7e-08	0.016	TRUE
3901543	miRNA_expression	hsa-mir-194	GO_DRUG_METABOLIC_PROCESS	COADREAD	8.7e-09	0.0037	FALSE
3901586	miRNA_expression	hsa-mir-215	GO_DRUG_METABOLIC_PROCESS	COADREAD	5.3e-08	0.023	TRUE
3909660	miRNA_expression	hsa-mir-215	GO_FLAVONOID_METABOLIC_PROCESS	COADREAD	1.1e-07	0.046	FALSE
3914021	miRNA_expression	hsa-mir-194	GO_GANGLIOSIDE_METABOLIC_PROCESS	COADREAD	3.7e-08	0.016	FALSE
3918421	miRNA_expression	hsa-mir-192	GO_GLUCOSE_6_PHOSPHATE_METABOLIC_PROCESS	COADREAD	6.6e-09	0.0028	FALSE
3925027	miRNA_expression	hsa-mir-192	GO_GLYCEROLIPID_METABOLIC_PROCESS	COADREAD	3e-08	0.013	TRUE
3925031	miRNA_expression	hsa-mir-194	GO_GLYCEROLIPID_METABOLIC_PROCESS	COADREAD	4.2e-08	0.018	FALSE
3925765	miRNA_expression	hsa-mir-194	GO_GLYCEROPHOSPHOLIPID_METABOLIC_PROCESS	COADREAD	1e-07	0.044	FALSE
3928697	miRNA_expression	hsa-mir-192	GO_GLYCOSPHINGOLIPID_METABOLIC_PROCESS	COADREAD	2.4e-08	0.01	FALSE
3928701	miRNA_expression	hsa-mir-194	GO_GLYCOSPHINGOLIPID_METABOLIC_PROCESS	COADREAD	2.2e-08	0.0092	FALSE
3928744	miRNA_expression	hsa-mir-215	GO_GLYCOSPHINGOLIPID_METABOLIC_PROCESS	COADREAD	9.7e-08	0.041	TRUE
3938973	miRNA_expression	hsa-mir-192	GO_HORMONE_METABOLIC_PROCESS	COADREAD	4.9e-08	0.021	TRUE
3941175	miRNA_expression	hsa-mir-192	GO_ICOSANOID_METABOLIC_PROCESS	COADREAD	1.1e-07	0.046	TRUE
3941179	miRNA_expression	hsa-mir-194	GO_ICOSANOID_METABOLIC_PROCESS	COADREAD	5.2e-08	0.022	FALSE
3941222	miRNA_expression	hsa-mir-215	GO_ICOSANOID_METABOLIC_PROCESS	COADREAD	1.8e-08	0.0076	FALSE
3949987	miRNA_expression	hsa-mir-194	GO_LIPID_METABOLIC_PROCESS	COADREAD	1e-07	0.044	FALSE
3967599	miRNA_expression	hsa-mir-192	GO_NEUTRAL_LIPID_METABOLIC_PROCESS	COADREAD	3e-08	0.013	TRUE
3967603	miRNA_expression	hsa-mir-194	GO_NEUTRAL_LIPID_METABOLIC_PROCESS	COADREAD	2.5e-08	0.011	FALSE
3967646	miRNA_expression	hsa-mir-215	GO_NEUTRAL_LIPID_METABOLIC_PROCESS	COADREAD	1.1e-08	0.0048	TRUE
3977875	miRNA_expression	hsa-mir-192	GO_ORGANIC_HYDROXY_COMPOUND_METABOLIC_PROCESS	COADREAD	3.2e-08	0.014	TRUE
3977879	miRNA_expression	hsa-mir-194	GO_ORGANIC_HYDROXY_COMPOUND_METABOLIC_PROCESS	COADREAD	3.7e-08	0.016	FALSE
3978609	miRNA_expression	hsa-mir-192	GO_ORGANONITROGEN_COMPOUND_METABOLIC_PROCESS	COADREAD	2.1e-08	0.0087	TRUE
3978613	miRNA_expression	hsa-mir-194	GO_ORGANONITROGEN_COMPOUND_METABOLIC_PROCESS	COADREAD	3.2e-08	0.014	FALSE
3978656	miRNA_expression	hsa-mir-215	GO_ORGANONITROGEN_COMPOUND_METABOLIC_PROCESS	COADREAD	3.2e-08	0.014	FALSE
3983013	miRNA_expression	hsa-mir-192	GO_PHENOL_CONTAINING_COMPOUND_METABOLIC_PROCESS	COADREAD	1.1e-08	0.0047	FALSE
3983017	miRNA_expression	hsa-mir-194	GO_PHENOL_CONTAINING_COMPOUND_METABOLIC_PROCESS	COADREAD	1.6e-08	0.0068	FALSE
3983747	miRNA_expression	hsa-mir-192	GO_PHOSPHATE_CONTAINING_COMPOUND_METABOLIC_PROCESS	COADREAD	4e-08	0.017	TRUE
3983751	miRNA_expression	hsa-mir-194	GO_PHOSPHATE_CONTAINING_COMPOUND_METABOLIC_PROCESS	COADREAD	2.7e-08	0.011	FALSE
3985215	miRNA_expression	hsa-mir-192	GO_PHOSPHATIDYLCHOLINE_METABOLIC_PROCESS	COADREAD	6.2e-08	0.026	FALSE
3985219	miRNA_expression	hsa-mir-194	GO_PHOSPHATIDYLCHOLINE_METABOLIC_PROCESS	COADREAD	4.4e-08	0.018	FALSE
3985238	miRNA_expression	hsa-mir-200b	GO_PHOSPHATIDYLCHOLINE_METABOLIC_PROCESS	COADREAD	1.1e-07	0.045	FALSE
3987417	miRNA_expression	hsa-mir-192	GO_PHOSPHATIDYLINOSITOL_METABOLIC_PROCESS	COADREAD	2.7e-08	0.012	TRUE
3987421	miRNA_expression	hsa-mir-194	GO_PHOSPHATIDYLINOSITOL_METABOLIC_PROCESS	COADREAD	2.5e-08	0.011	FALSE
3987464	miRNA_expression	hsa-mir-215	GO_PHOSPHATIDYLINOSITOL_METABOLIC_PROCESS	COADREAD	7.2e-08	0.031	FALSE
3988889	miRNA_expression	hsa-mir-194	GO_PHOSPHOLIPID_METABOLIC_PROCESS	COADREAD	1e-07	0.044	FALSE
3996229	miRNA_expression	hsa-mir-194	GO_PROSTAGLANDIN_METABOLIC_PROCESS	COADREAD	9.9e-08	0.042	FALSE
3996272	miRNA_expression	hsa-mir-215	GO_PROSTAGLANDIN_METABOLIC_PROCESS	COADREAD	3.5e-08	0.015	FALSE
3996963	miRNA_expression	hsa-mir-194	GO_PROSTANOID_METABOLIC_PROCESS	COADREAD	8.3e-08	0.035	FALSE
3997006	miRNA_expression	hsa-mir-215	GO_PROSTANOID_METABOLIC_PROCESS	COADREAD	4.8e-08	0.02	FALSE
4021919	miRNA_expression	hsa-mir-194	GO_SMALL_MOLECULE_METABOLIC_PROCESS	COADREAD	1e-07	0.043	FALSE
4024855	miRNA_expression	hsa-mir-194	GO_SPHINGOLIPID_METABOLIC_PROCESS	COADREAD	8.2e-08	0.035	FALSE
4032929	miRNA_expression	hsa-mir-194	GO_TETRAPYRROLE_METABOLIC_PROCESS	COADREAD	1.2e-07	0.049	FALSE
4033659	miRNA_expression	hsa-mir-192	GO_THIOESTER_METABOLIC_PROCESS	COADREAD	2.4e-08	0.01	FALSE
4033663	miRNA_expression	hsa-mir-194	GO_THIOESTER_METABOLIC_PROCESS	COADREAD	4.3e-08	0.018	FALSE
4033706	miRNA_expression	hsa-mir-215	GO_THIOESTER_METABOLIC_PROCESS	COADREAD	4.9e-09	0.0021	FALSE
4048339	miRNA_expression	hsa-mir-192	HALLMARK_XENOBIOTIC_METABOLISM	COADREAD	2.7e-08	0.012	TRUE
4048343	miRNA_expression	hsa-mir-194	HALLMARK_XENOBIOTIC_METABOLISM	COADREAD	1.5e-09	0.00065	FALSE
4048386	miRNA_expression	hsa-mir-215	HALLMARK_XENOBIOTIC_METABOLISM	COADREAD	4.3e-08	0.018	FALSE
4051275	miRNA_expression	hsa-mir-192	KEGG_ARACHIDONIC_ACID_METABOLISM	COADREAD	1.6e-08	0.0066	FALSE
4051279	miRNA_expression	hsa-mir-194	KEGG_ARACHIDONIC_ACID_METABOLISM	COADREAD	2.5e-08	0.011	FALSE
4051322	miRNA_expression	hsa-mir-215	KEGG_ARACHIDONIC_ACID_METABOLISM	COADREAD	1.3e-08	0.0055	FALSE
4054258	miRNA_expression	hsa-mir-215	KEGG_BUTANOATE_METABOLISM	COADREAD	9.3e-08	0.04	FALSE
4060083	miRNA_expression	hsa-mir-192	KEGG_GLUTATHIONE_METABOLISM	COADREAD	7.4e-08	0.031	TRUE
4060087	miRNA_expression	hsa-mir-194	KEGG_GLUTATHIONE_METABOLISM	COADREAD	5.1e-08	0.022	FALSE
4063023	miRNA_expression	hsa-mir-194	KEGG_GLYOXYLATE_AND_DICARBOXYLATE_METABOLISM	COADREAD	1.7e-08	0.007	FALSE
4063066	miRNA_expression	hsa-mir-215	KEGG_GLYOXYLATE_AND_DICARBOXYLATE_METABOLISM	COADREAD	9.8e-08	0.042	FALSE
4063800	miRNA_expression	hsa-mir-215	KEGG_HISTIDINE_METABOLISM	COADREAD	2.1e-08	0.0089	FALSE
4065955	miRNA_expression	hsa-mir-192	KEGG_METABOLISM_OF_XENOBIOTICS_BY_CYTOCHROME_P450	COADREAD	3.9e-08	0.016	FALSE
4072561	miRNA_expression	hsa-mir-192	KEGG_RETINOL_METABOLISM	COADREAD	3e-09	0.0013	FALSE
4072565	miRNA_expression	hsa-mir-194	KEGG_RETINOL_METABOLISM	COADREAD	3e-09	0.0013	FALSE
4072608	miRNA_expression	hsa-mir-215	KEGG_RETINOL_METABOLISM	COADREAD	5.4e-09	0.0023	FALSE
4084305	miRNA_expression	hsa-mir-192	REACTOME_GLYCOSPHINGOLIPID_METABOLISM	COADREAD	1.2e-08	0.0053	FALSE
4086511	miRNA_expression	hsa-mir-194	REACTOME_INTEGRATION_OF_ENERGY_METABOLISM	COADREAD	8.6e-08	0.037	FALSE
4088709	miRNA_expression	hsa-mir-192	REACTOME_METABOLISM_OF_AMINO_ACIDS_AND_DERIVATIVES	COADREAD	1.2e-08	0.005	FALSE
4088713	miRNA_expression	hsa-mir-194	REACTOME_METABOLISM_OF_AMINO_ACIDS_AND_DERIVATIVES	COADREAD	4.3e-08	0.018	FALSE
5133144	miRNA_expression	hsa-mir-146a	GO_AROMATIC_AMINO_ACID_FAMILY_METABOLIC_PROCESS	SKCM	5.7e-08	0.024	FALSE
5133176	miRNA_expression	hsa-mir-188-3p	GO_AROMATIC_AMINO_ACID_FAMILY_METABOLIC_PROCESS	SKCM	1.1e-07	0.047	FALSE
5184065	miRNA_expression	hsa-mir-513b	GO_GLUCOSAMINE_CONTAINING_COMPOUND_METABOLIC_PROCESS	SKCM	4.3e-08	0.018	FALSE
5184066	miRNA_expression	hsa-mir-514	GO_GLUCOSAMINE_CONTAINING_COMPOUND_METABOLIC_PROCESS	SKCM	7.1e-08	0.03	FALSE
5221224	miRNA_expression	hsa-mir-146a	GO_MELANIN_METABOLIC_PROCESS	SKCM	8.4e-08	0.036	FALSE
5231585	miRNA_expression	hsa-mir-211	GO_NAD_METABOLIC_PROCESS	SKCM	3.8e-08	0.016	FALSE
5241317	miRNA_expression	hsa-mir-513b	GO_N_ACETYLGLUCOSAMINE_METABOLIC_PROCESS	SKCM	4.3e-08	0.018	FALSE
5241318	miRNA_expression	hsa-mir-514	GO_N_ACETYLGLUCOSAMINE_METABOLIC_PROCESS	SKCM	7.1e-08	0.03	FALSE
5249116	miRNA_expression	hsa-mir-146a	GO_PHENOL_CONTAINING_COMPOUND_METABOLIC_PROCESS	SKCM	5.7e-08	0.024	FALSE
5249148	miRNA_expression	hsa-mir-188-3p	GO_PHENOL_CONTAINING_COMPOUND_METABOLIC_PROCESS	SKCM	1.1e-07	0.047	FALSE
5284348	miRNA_expression	hsa-mir-146a	GO_SECONDARY_METABOLIC_PROCESS	SKCM	5.7e-08	0.024	FALSE
5284380	miRNA_expression	hsa-mir-188-3p	GO_SECONDARY_METABOLIC_PROCESS	SKCM	1.1e-07	0.047	FALSE
5344536	miRNA_expression	hsa-mir-146a	KEGG_TYROSINE_METABOLISM	SKCM	8.5e-09	0.0036	FALSE
5344568	miRNA_expression	hsa-mir-188-3p	KEGG_TYROSINE_METABOLISM	SKCM	2.8e-08	0.012	FALSE
5374825	miRNA_expression	hsa-mir-375	GO_ALCOHOL_METABOLIC_PROCESS	BRCA	9e-09	0.0038	TRUE
5377671	miRNA_expression	hsa-mir-221	GO_ALPHA_AMINO_ACID_METABOLIC_PROCESS	BRCA	9.3e-08	0.039	TRUE
5377672	miRNA_expression	hsa-mir-222	GO_ALPHA_AMINO_ACID_METABOLIC_PROCESS	BRCA	6e-08	0.026	TRUE
5377761	miRNA_expression	hsa-mir-375	GO_ALPHA_AMINO_ACID_METABOLIC_PROCESS	BRCA	7.5e-08	0.032	TRUE
5393819	miRNA_expression	hsa-mir-221	GO_CARBOHYDRATE_DERIVATIVE_METABOLIC_PROCESS	BRCA	4.8e-08	0.02	TRUE
5393820	miRNA_expression	hsa-mir-222	GO_CARBOHYDRATE_DERIVATIVE_METABOLIC_PROCESS	BRCA	3.8e-08	0.016	TRUE
5393909	miRNA_expression	hsa-mir-375	GO_CARBOHYDRATE_DERIVATIVE_METABOLIC_PROCESS	BRCA	1.1e-07	0.048	TRUE
5394643	miRNA_expression	hsa-mir-375	GO_CARBOHYDRATE_METABOLIC_PROCESS	BRCA	9e-09	0.0038	TRUE
5400515	miRNA_expression	hsa-mir-375	GO_CELLULAR_AMINO_ACID_METABOLIC_PROCESS	BRCA	4.9e-08	0.021	TRUE
5402717	miRNA_expression	hsa-mir-375	GO_CELLULAR_HORMONE_METABOLIC_PROCESS	BRCA	3.9e-08	0.017	TRUE
5404830	miRNA_expression	hsa-mir-222	GO_CELLULAR_METABOLIC_COMPOUND_SALVAGE	BRCA	1e-07	0.043	TRUE
5418131	miRNA_expression	hsa-mir-375	GO_DICARBOXYLIC_ACID_METABOLIC_PROCESS	BRCA	5.9e-08	0.025	TRUE
5431343	miRNA_expression	hsa-mir-375	GO_FRUCTOSE_METABOLIC_PROCESS	BRCA	1.7e-08	0.0074	TRUE
5438683	miRNA_expression	hsa-mir-375	GO_GLUCOSE_METABOLIC_PROCESS	BRCA	7.4e-08	0.031	FALSE
5448225	miRNA_expression	hsa-mir-375	GO_GLYCOSPHINGOLIPID_METABOLIC_PROCESS	BRCA	7.4e-08	0.031	TRUE
5449603	miRNA_expression	hsa-mir-221	GO_GLYCOSYL_COMPOUND_METABOLIC_PROCESS	BRCA	5.5e-08	0.023	TRUE
5458411	miRNA_expression	hsa-mir-221	GO_HORMONE_METABOLIC_PROCESS	BRCA	8.2e-08	0.035	TRUE
5458501	miRNA_expression	hsa-mir-375	GO_HORMONE_METABOLIC_PROCESS	BRCA	3.1e-08	0.013	TRUE
5470979	miRNA_expression	hsa-mir-375	GO_LIPOSACCHARIDE_METABOLIC_PROCESS	BRCA	9e-09	0.0038	TRUE
5475383	miRNA_expression	hsa-mir-375	GO_MEMBRANE_LIPID_METABOLIC_PROCESS	BRCA	9e-09	0.0038	TRUE
5480521	miRNA_expression	hsa-mir-375	GO_MUCOPOLYSACCHARIDE_METABOLIC_PROCESS	BRCA	9e-09	0.0038	TRUE
5492175	miRNA_expression	hsa-mir-221	GO_NUCLEOSIDE_MONOPHOSPHATE_METABOLIC_PROCESS	BRCA	5.8e-08	0.024	FALSE
5492176	miRNA_expression	hsa-mir-222	GO_NUCLEOSIDE_MONOPHOSPHATE_METABOLIC_PROCESS	BRCA	3.7e-08	0.016	FALSE
5497313	miRNA_expression	hsa-mir-221	GO_ORGANIC_HYDROXY_COMPOUND_METABOLIC_PROCESS	BRCA	5.5e-08	0.023	TRUE
5498047	miRNA_expression	hsa-mir-221	GO_ORGANONITROGEN_COMPOUND_METABOLIC_PROCESS	BRCA	5.5e-08	0.023	TRUE
5503185	miRNA_expression	hsa-mir-221	GO_PHOSPHATE_CONTAINING_COMPOUND_METABOLIC_PROCESS	BRCA	5.7e-09	0.0024	TRUE
5503186	miRNA_expression	hsa-mir-222	GO_PHOSPHATE_CONTAINING_COMPOUND_METABOLIC_PROCESS	BRCA	9.1e-09	0.0039	TRUE
5506856	miRNA_expression	hsa-mir-222	GO_PHOSPHATIDYLINOSITOL_METABOLIC_PROCESS	BRCA	1e-07	0.044	TRUE
5522269	miRNA_expression	hsa-mir-221	GO_PYRIMIDINE_CONTAINING_COMPOUND_METABOLIC_PROCESS	BRCA	1.9e-08	0.008	TRUE
5522270	miRNA_expression	hsa-mir-222	GO_PYRIMIDINE_CONTAINING_COMPOUND_METABOLIC_PROCESS	BRCA	2.7e-08	0.011	TRUE
5544379	miRNA_expression	hsa-mir-375	GO_SPHINGOLIPID_METABOLIC_PROCESS	BRCA	8.1e-08	0.034	TRUE
5546581	miRNA_expression	hsa-mir-375	GO_STEROL_METABOLIC_PROCESS	BRCA	9e-09	0.0038	FALSE
5548049	miRNA_expression	hsa-mir-375	GO_SULFUR_COMPOUND_METABOLIC_PROCESS	BRCA	9e-09	0.0038	TRUE
5552363	miRNA_expression	hsa-mir-221	GO_TETRAPYRROLE_METABOLIC_PROCESS	BRCA	2e-08	0.0083	TRUE
5564107	miRNA_expression	hsa-mir-221	GO_VITAMIN_METABOLIC_PROCESS	BRCA	5.2e-08	0.022	TRUE
5567789	miRNA_expression	hsa-mir-26b	HALLMARK_XENOBIOTIC_METABOLISM	BRCA	8.6e-08	0.036	FALSE
5578143	miRNA_expression	hsa-mir-375	KEGG_FRUCTOSE_AND_MANNOSE_METABOLISM	BRCA	4e-08	0.017	TRUE
5602365	miRNA_expression	hsa-mir-375	REACTOME_GLUCOSE_METABOLISM	BRCA	1e-08	0.0043	TRUE
5606035	miRNA_expression	hsa-mir-375	REACTOME_INTEGRATION_OF_ENERGY_METABOLISM	BRCA	1e-07	0.043	FALSE
5608147	miRNA_expression	hsa-mir-221	REACTOME_METABOLISM_OF_AMINO_ACIDS_AND_DERIVATIVES	BRCA	4.8e-08	0.02	TRUE
5608148	miRNA_expression	hsa-mir-222	REACTOME_METABOLISM_OF_AMINO_ACIDS_AND_DERIVATIVES	BRCA	3.8e-08	0.016	TRUE
5608237	miRNA_expression	hsa-mir-375	REACTOME_METABOLISM_OF_AMINO_ACIDS_AND_DERIVATIVES	BRCA	1.1e-07	0.048	TRUE
5609387	miRNA_expression	hsa-mir-100	REACTOME_METABOLISM_OF_LIPIDS_AND_LIPOPROTEINS	BRCA	3.1e-08	0.013	FALSE
5614019	miRNA_expression	hsa-mir-221	REACTOME_METABOLISM_OF_PROTEINS	BRCA	4.8e-08	0.02	TRUE
5614020	miRNA_expression	hsa-mir-222	REACTOME_METABOLISM_OF_PROTEINS	BRCA	3.8e-08	0.016	TRUE
5614109	miRNA_expression	hsa-mir-375	REACTOME_METABOLISM_OF_PROTEINS	BRCA	1.1e-07	0.048	TRUE
5622061	miRNA_expression	hsa-mir-203	REACTOME_SPHINGOLIPID_METABOLISM	BRCA	8.2e-08	0.035	FALSE
7403477	miRNA_expression	hsa-mir-200c	GO_AMINE_METABOLIC_PROCESS	LUAD	8.9e-09	0.0038	TRUE
7405703	miRNA_expression	hsa-mir-216a	GO_AMINO_SUGAR_METABOLIC_PROCESS	LUAD	9.6e-08	0.041	FALSE
7418079	miRNA_expression	hsa-mir-141	GO_CARBOHYDRATE_DERIVATIVE_METABOLIC_PROCESS	LUAD	1.2e-09	0.00049	FALSE
7418156	miRNA_expression	hsa-mir-200b	GO_CARBOHYDRATE_DERIVATIVE_METABOLIC_PROCESS	LUAD	3e-09	0.0013	FALSE
7418157	miRNA_expression	hsa-mir-200c	GO_CARBOHYDRATE_DERIVATIVE_METABOLIC_PROCESS	LUAD	1.1e-10	4.7e-05	FALSE
7418303	miRNA_expression	hsa-mir-429	GO_CARBOHYDRATE_DERIVATIVE_METABOLIC_PROCESS	LUAD	2e-08	0.0087	FALSE
7418891	miRNA_expression	hsa-mir-200c	GO_CARBOHYDRATE_METABOLIC_PROCESS	LUAD	1e-07	0.043	TRUE
7430557	miRNA_expression	hsa-mir-141	GO_CERAMIDE_METABOLIC_PROCESS	LUAD	7.7e-09	0.0033	FALSE
7448173	miRNA_expression	hsa-mir-141	GO_ETHANOLAMINE_CONTAINING_COMPOUND_METABOLIC_PROCESS	LUAD	8.8e-10	0.00037	TRUE
7448250	miRNA_expression	hsa-mir-200b	GO_ETHANOLAMINE_CONTAINING_COMPOUND_METABOLIC_PROCESS	LUAD	4.8e-08	0.02	TRUE
7448251	miRNA_expression	hsa-mir-200c	GO_ETHANOLAMINE_CONTAINING_COMPOUND_METABOLIC_PROCESS	LUAD	2.6e-09	0.0011	TRUE
7448253	miRNA_expression	hsa-mir-203	GO_ETHANOLAMINE_CONTAINING_COMPOUND_METABOLIC_PROCESS	LUAD	5.8e-08	0.025	TRUE
7448397	miRNA_expression	hsa-mir-429	GO_ETHANOLAMINE_CONTAINING_COMPOUND_METABOLIC_PROCESS	LUAD	9.8e-08	0.041	FALSE
7469537	miRNA_expression	hsa-mir-200c	GO_GLYCEROPHOSPHOLIPID_METABOLIC_PROCESS	LUAD	2.6e-08	0.011	TRUE
7470927	miRNA_expression	hsa-mir-141	GO_GLYCOPROTEIN_METABOLIC_PROCESS	LUAD	5.4e-08	0.023	TRUE
7471004	miRNA_expression	hsa-mir-200b	GO_GLYCOPROTEIN_METABOLIC_PROCESS	LUAD	1.6e-08	0.0068	TRUE
7471005	miRNA_expression	hsa-mir-200c	GO_GLYCOPROTEIN_METABOLIC_PROCESS	LUAD	8e-10	0.00034	TRUE
7471151	miRNA_expression	hsa-mir-429	GO_GLYCOPROTEIN_METABOLIC_PROCESS	LUAD	8.4e-08	0.035	FALSE
7490745	miRNA_expression	hsa-mir-141	GO_KERATAN_SULFATE_METABOLIC_PROCESS	LUAD	1.7e-09	7e-04	FALSE
7490823	miRNA_expression	hsa-mir-200c	GO_KERATAN_SULFATE_METABOLIC_PROCESS	LUAD	7.7e-09	0.0033	FALSE
7506159	miRNA_expression	hsa-mir-141	GO_MULTICELLULAR_ORGANISM_METABOLIC_PROCESS	LUAD	4.9e-09	0.0021	TRUE
7506237	miRNA_expression	hsa-mir-200c	GO_MULTICELLULAR_ORGANISM_METABOLIC_PROCESS	LUAD	3.2e-08	0.014	TRUE
7506398	miRNA_expression	hsa-mir-455-3p	GO_MULTICELLULAR_ORGANISM_METABOLIC_PROCESS	LUAD	1.9e-08	0.0079	FALSE
7521651	miRNA_expression	hsa-mir-200c	GO_ORGANIC_HYDROXY_COMPOUND_METABOLIC_PROCESS	LUAD	3.8e-09	0.0016	TRUE
7522687	miRNA_expression	hsa-mir-582-5p	GO_ORGANONITROGEN_COMPOUND_METABOLIC_PROCESS	LUAD	4.7e-08	0.02	FALSE
7523041	miRNA_expression	hsa-mir-141	GO_ORGANOPHOSPHATE_METABOLIC_PROCESS	LUAD	5.9e-09	0.0025	TRUE
7523119	miRNA_expression	hsa-mir-200c	GO_ORGANOPHOSPHATE_METABOLIC_PROCESS	LUAD	7.7e-09	0.0032	TRUE
7528913	miRNA_expression	hsa-mir-141	GO_PHOSPHATIDYLCHOLINE_METABOLIC_PROCESS	LUAD	3.6e-08	0.015	TRUE
7528991	miRNA_expression	hsa-mir-200c	GO_PHOSPHATIDYLCHOLINE_METABOLIC_PROCESS	LUAD	2.5e-08	0.01	FALSE
7528993	miRNA_expression	hsa-mir-203	GO_PHOSPHATIDYLCHOLINE_METABOLIC_PROCESS	LUAD	6.4e-09	0.0027	FALSE
7531115	miRNA_expression	hsa-mir-141	GO_PHOSPHATIDYLINOSITOL_METABOLIC_PROCESS	LUAD	6.8e-08	0.029	TRUE
7531193	miRNA_expression	hsa-mir-200c	GO_PHOSPHATIDYLINOSITOL_METABOLIC_PROCESS	LUAD	8.3e-09	0.0035	TRUE
7531195	miRNA_expression	hsa-mir-203	GO_PHOSPHATIDYLINOSITOL_METABOLIC_PROCESS	LUAD	8.9e-09	0.0038	TRUE
7531927	miRNA_expression	hsa-mir-200c	GO_PHOSPHATIDYLSERINE_METABOLIC_PROCESS	LUAD	5.9e-08	0.025	FALSE
7531929	miRNA_expression	hsa-mir-203	GO_PHOSPHATIDYLSERINE_METABOLIC_PROCESS	LUAD	8.1e-08	0.034	FALSE
7532583	miRNA_expression	hsa-mir-141	GO_PHOSPHOLIPID_METABOLIC_PROCESS	LUAD	7.7e-08	0.033	TRUE
7532661	miRNA_expression	hsa-mir-200c	GO_PHOSPHOLIPID_METABOLIC_PROCESS	LUAD	4.7e-08	0.02	TRUE
7625801	miRNA_expression	hsa-mir-141	REACTOME_FATTY_ACID_TRIACYLGLYCEROL_AND_KETONE_BODY_METABOLISM	LUAD	1.4e-08	0.0059	FALSE
7625879	miRNA_expression	hsa-mir-200c	REACTOME_FATTY_ACID_TRIACYLGLYCEROL_AND_KETONE_BODY_METABOLISM	LUAD	3e-08	0.013	FALSE
7627269	miRNA_expression	hsa-mir-141	REACTOME_GLYCOSAMINOGLYCAN_METABOLISM	LUAD	1.7e-08	0.007	FALSE
7627347	miRNA_expression	hsa-mir-200c	REACTOME_GLYCOSAMINOGLYCAN_METABOLISM	LUAD	3.2e-08	0.014	FALSE
7630939	miRNA_expression	hsa-mir-141	REACTOME_KERATAN_SULFATE_KERATIN_METABOLISM	LUAD	1.7e-09	7e-04	TRUE
7631017	miRNA_expression	hsa-mir-200c	REACTOME_KERATAN_SULFATE_KERATIN_METABOLISM	LUAD	7.7e-09	0.0033	TRUE
7633141	miRNA_expression	hsa-mir-141	REACTOME_METABOLISM_OF_CARBOHYDRATES	LUAD	3.8e-09	0.0016	TRUE
7633219	miRNA_expression	hsa-mir-200c	REACTOME_METABOLISM_OF_CARBOHYDRATES	LUAD	3e-08	0.013	TRUE
7633875	miRNA_expression	hsa-mir-141	REACTOME_METABOLISM_OF_LIPIDS_AND_LIPOPROTEINS	LUAD	1.7e-08	0.0071	TRUE
7633953	miRNA_expression	hsa-mir-200c	REACTOME_METABOLISM_OF_LIPIDS_AND_LIPOPROTEINS	LUAD	1.1e-08	0.0045	TRUE
9744699	Protein_data	CAV1|Caveolin-1	GO_CELLULAR_HORMONE_METABOLIC_PROCESS	SKCM	1.2e-07	0.022	FALSE
9747695	Protein_data	CAV1|Caveolin-1	GO_CYCLIC_NUCLEOTIDE_METABOLIC_PROCESS	SKCM	1.6e-07	0.029	FALSE
9777013	Protein_data	CAV1|Caveolin-1	GO_PRIMARY_ALCOHOL_METABOLIC_PROCESS	SKCM	2.7e-08	0.005	FALSE
9779581	Protein_data	CAV1|Caveolin-1	GO_PYRIMIDINE_CONTAINING_COMPOUND_METABOLIC_PROCESS	SKCM	2.4e-07	0.045	FALSE
9810397	Protein_data	CAV1|Caveolin-1	GO_ALCOHOL_METABOLIC_PROCESS	BRCA	1.6e-07	0.029	TRUE
9810419	Protein_data	EGFR|EGFR	GO_ALCOHOL_METABOLIC_PROCESS	BRCA	1.3e-07	0.023	TRUE
9810543	Protein_data	WWTR1|TAZ	GO_ALCOHOL_METABOLIC_PROCESS	BRCA	2.5e-07	0.046	FALSE
9811253	Protein_data	CAV1|Caveolin-1	GO_ALPHA_AMINO_ACID_METABOLIC_PROCESS	BRCA	1.4e-07	0.026	TRUE
9812537	Protein_data	CAV1|Caveolin-1	GO_AMMONIUM_ION_METABOLIC_PROCESS	BRCA	7.8e-08	0.014	TRUE
9815961	Protein_data	CAV1|Caveolin-1	GO_CARBOHYDRATE_DERIVATIVE_METABOLIC_PROCESS	BRCA	1.6e-07	0.029	TRUE
9815983	Protein_data	EGFR|EGFR	GO_CARBOHYDRATE_DERIVATIVE_METABOLIC_PROCESS	BRCA	1.3e-07	0.023	TRUE
9816107	Protein_data	WWTR1|TAZ	GO_CARBOHYDRATE_DERIVATIVE_METABOLIC_PROCESS	BRCA	2.5e-07	0.046	FALSE
9816175	Protein_data	CAV1|Caveolin-1	GO_CARBOHYDRATE_METABOLIC_PROCESS	BRCA	1.6e-07	0.029	TRUE
9816197	Protein_data	EGFR|EGFR	GO_CARBOHYDRATE_METABOLIC_PROCESS	BRCA	1.3e-07	0.023	TRUE
9816321	Protein_data	WWTR1|TAZ	GO_CARBOHYDRATE_METABOLIC_PROCESS	BRCA	2.5e-07	0.046	FALSE
9818551	Protein_data	EGFR|EGFR	GO_CELLULAR_HORMONE_METABOLIC_PROCESS	BRCA	3.1e-08	0.0058	TRUE
9818557	Protein_data	ESR1|ER-alpha_pS118	GO_CELLULAR_HORMONE_METABOLIC_PROCESS	BRCA	2.1e-07	0.038	TRUE
9818675	Protein_data	WWTR1|TAZ	GO_CELLULAR_HORMONE_METABOLIC_PROCESS	BRCA	2.6e-07	0.048	FALSE
9818743	Protein_data	CAV1|Caveolin-1	GO_CELLULAR_KETONE_METABOLIC_PROCESS	BRCA	2.5e-07	0.046	TRUE
9818957	Protein_data	CAV1|Caveolin-1	GO_CELLULAR_LIPID_METABOLIC_PROCESS	BRCA	1.1e-07	0.02	TRUE
9823045	Protein_data	EGFR|EGFR	GO_DICARBOXYLIC_ACID_METABOLIC_PROCESS	BRCA	1.4e-07	0.025	TRUE
9823473	Protein_data	EGFR|EGFR	GO_DNA_METABOLIC_PROCESS	BRCA	9.3e-08	0.017	TRUE
9825404	Protein_data	ESR1|ER-alpha	GO_FATTY_ACID_DERIVATIVE_METABOLIC_PROCESS	BRCA	1.8e-07	0.034	TRUE
9825405	Protein_data	ESR1|ER-alpha_pS118	GO_FATTY_ACID_DERIVATIVE_METABOLIC_PROCESS	BRCA	5.1e-08	0.0094	TRUE
9825491	Protein_data	PREX1|PREX1	GO_FATTY_ACID_DERIVATIVE_METABOLIC_PROCESS	BRCA	5.1e-08	0.0094	TRUE
9825919	Protein_data	PREX1|PREX1	GO_FATTY_ACYL_COA_METABOLIC_PROCESS	BRCA	8.4e-08	0.016	TRUE
9827539	Protein_data	EGFR|EGFR	GO_GANGLIOSIDE_METABOLIC_PROCESS	BRCA	3.6e-08	0.0066	TRUE
9827663	Protein_data	WWTR1|TAZ	GO_GANGLIOSIDE_METABOLIC_PROCESS	BRCA	2.3e-07	0.043	FALSE
9829074	Protein_data	LCK|Lck	GO_GLUCOSE_METABOLIC_PROCESS	BRCA	2.4e-07	0.045	FALSE
9831819	Protein_data	EGFR|EGFR	GO_GLYCOSPHINGOLIPID_METABOLIC_PROCESS	BRCA	3.6e-08	0.0066	TRUE
9831943	Protein_data	WWTR1|TAZ	GO_GLYCOSPHINGOLIPID_METABOLIC_PROCESS	BRCA	2.3e-07	0.043	FALSE
9832225	Protein_data	CAV1|Caveolin-1	GO_GLYCOSYL_COMPOUND_METABOLIC_PROCESS	BRCA	2e-08	0.0036	TRUE
9832247	Protein_data	EGFR|EGFR	GO_GLYCOSYL_COMPOUND_METABOLIC_PROCESS	BRCA	1.2e-07	0.022	TRUE
9832867	Protein_data	CAV1|Caveolin-1	GO_GPI_ANCHOR_METABOLIC_PROCESS	BRCA	8.4e-08	0.016	FALSE
9832889	Protein_data	EGFR|EGFR	GO_GPI_ANCHOR_METABOLIC_PROCESS	BRCA	9.5e-08	0.018	FALSE
9833723	Protein_data	CAV1|Caveolin-1	GO_HEMOGLOBIN_METABOLIC_PROCESS	BRCA	1.7e-07	0.032	FALSE
9833771	Protein_data	ERBB3|HER3	GO_HEMOGLOBIN_METABOLIC_PROCESS	BRCA	1.5e-07	0.028	FALSE
9834297	Protein_data	WWTR1|TAZ	GO_HEXOSE_METABOLIC_PROCESS	BRCA	9.5e-08	0.018	FALSE
9834793	Protein_data	CAV1|Caveolin-1	GO_HORMONE_METABOLIC_PROCESS	BRCA	1.1e-07	0.02	TRUE
9834815	Protein_data	EGFR|EGFR	GO_HORMONE_METABOLIC_PROCESS	BRCA	1.7e-07	0.032	TRUE
9835462	Protein_data	ESR1|ER-alpha	GO_ICOSANOID_METABOLIC_PROCESS	BRCA	1.8e-07	0.034	TRUE
9835463	Protein_data	ESR1|ER-alpha_pS118	GO_ICOSANOID_METABOLIC_PROCESS	BRCA	5.1e-08	0.0094	TRUE
9835549	Protein_data	PREX1|PREX1	GO_ICOSANOID_METABOLIC_PROCESS	BRCA	5.1e-08	0.0094	TRUE
9838217	Protein_data	CAV1|Caveolin-1	GO_LIPOPROTEIN_METABOLIC_PROCESS	BRCA	1.3e-07	0.025	FALSE
9838431	Protein_data	CAV1|Caveolin-1	GO_LIPOSACCHARIDE_METABOLIC_PROCESS	BRCA	1.6e-07	0.029	FALSE
9838453	Protein_data	EGFR|EGFR	GO_LIPOSACCHARIDE_METABOLIC_PROCESS	BRCA	1.3e-07	0.023	TRUE
9838577	Protein_data	WWTR1|TAZ	GO_LIPOSACCHARIDE_METABOLIC_PROCESS	BRCA	2.5e-07	0.046	FALSE
9839715	Protein_data	CAV1|Caveolin-1	GO_MEMBRANE_LIPID_METABOLIC_PROCESS	BRCA	1.6e-07	0.029	TRUE
9839737	Protein_data	EGFR|EGFR	GO_MEMBRANE_LIPID_METABOLIC_PROCESS	BRCA	1.3e-07	0.023	TRUE
9839861	Protein_data	WWTR1|TAZ	GO_MEMBRANE_LIPID_METABOLIC_PROCESS	BRCA	2.5e-07	0.046	FALSE
9841213	Protein_data	CAV1|Caveolin-1	GO_MUCOPOLYSACCHARIDE_METABOLIC_PROCESS	BRCA	1.6e-07	0.029	TRUE
9841235	Protein_data	EGFR|EGFR	GO_MUCOPOLYSACCHARIDE_METABOLIC_PROCESS	BRCA	1.3e-07	0.023	TRUE
9841359	Protein_data	WWTR1|TAZ	GO_MUCOPOLYSACCHARIDE_METABOLIC_PROCESS	BRCA	2.5e-07	0.046	FALSE
9843139	Protein_data	CAV1|Caveolin-1	GO_NEUTRAL_LIPID_METABOLIC_PROCESS	BRCA	2.4e-07	0.045	TRUE
9845515	Protein_data	EGFR|EGFR	GO_OLIGOSACCHARIDE_METABOLIC_PROCESS	BRCA	1.4e-07	0.025	FALSE
9846135	Protein_data	CAV1|Caveolin-1	GO_ORGANIC_HYDROXY_COMPOUND_METABOLIC_PROCESS	BRCA	2e-08	0.0036	TRUE
9846157	Protein_data	EGFR|EGFR	GO_ORGANIC_HYDROXY_COMPOUND_METABOLIC_PROCESS	BRCA	1.2e-07	0.022	TRUE
9846349	Protein_data	CAV1|Caveolin-1	GO_ORGANONITROGEN_COMPOUND_METABOLIC_PROCESS	BRCA	2e-08	0.0036	TRUE
9846371	Protein_data	EGFR|EGFR	GO_ORGANONITROGEN_COMPOUND_METABOLIC_PROCESS	BRCA	1.2e-07	0.022	TRUE
9846563	Protein_data	CAV1|Caveolin-1	GO_ORGANOPHOSPHATE_METABOLIC_PROCESS	BRCA	1.1e-07	0.02	TRUE
9847478	Protein_data	LCK|Lck	GO_PEPTIDE_METABOLIC_PROCESS	BRCA	1.6e-07	0.029	FALSE
9847847	Protein_data	CAV1|Caveolin-1	GO_PHOSPHATE_CONTAINING_COMPOUND_METABOLIC_PROCESS	BRCA	1.1e-07	0.02	TRUE
9847869	Protein_data	EGFR|EGFR	GO_PHOSPHATE_CONTAINING_COMPOUND_METABOLIC_PROCESS	BRCA	1.7e-07	0.032	TRUE
9848207	Protein_data	WWTR1|TAZ	GO_PHOSPHATIDIC_ACID_METABOLIC_PROCESS	BRCA	1.2e-07	0.022	FALSE
9848917	Protein_data	CAV1|Caveolin-1	GO_PHOSPHATIDYLINOSITOL_METABOLIC_PROCESS	BRCA	2.2e-07	0.041	FALSE
9848939	Protein_data	EGFR|EGFR	GO_PHOSPHATIDYLINOSITOL_METABOLIC_PROCESS	BRCA	2.6e-08	0.0049	TRUE
9848969	Protein_data	IGFBP2|IGFBP2	GO_PHOSPHATIDYLINOSITOL_METABOLIC_PROCESS	BRCA	1.6e-07	0.029	TRUE
9853380	Protein_data	ANXA1|Annexin 1	GO_PYRIMIDINE_CONTAINING_COMPOUND_METABOLIC_PROCESS	BRCA	2e-07	0.036	FALSE
9854909	Protein_data	CAV1|Caveolin-1	GO_PYRIMIDINE_RIBONUCLEOSIDE_METABOLIC_PROCESS	BRCA	7.4e-08	0.014	TRUE
9856407	Protein_data	CAV1|Caveolin-1	GO_RECEPTOR_METABOLIC_PROCESS	BRCA	2.1e-07	0.039	TRUE
9859945	Protein_data	PREX1|PREX1	GO_SPHINGOLIPID_METABOLIC_PROCESS	BRCA	4.3e-08	0.0079	TRUE
9860230	Protein_data	AR|AR	GO_STEROID_METABOLIC_PROCESS	BRCA	2.1e-07	0.038	TRUE
9860259	Protein_data	CAV1|Caveolin-1	GO_STEROID_METABOLIC_PROCESS	BRCA	9.2e-08	0.017	TRUE
9860286	Protein_data	ESR1|ER-alpha	GO_STEROID_METABOLIC_PROCESS	BRCA	2.1e-07	0.038	TRUE
9860307	Protein_data	ERBB3|HER3	GO_STEROID_METABOLIC_PROCESS	BRCA	2.3e-07	0.043	TRUE
9860473	Protein_data	CAV1|Caveolin-1	GO_STEROL_METABOLIC_PROCESS	BRCA	1.6e-07	0.029	TRUE
9860495	Protein_data	EGFR|EGFR	GO_STEROL_METABOLIC_PROCESS	BRCA	1.3e-07	0.023	FALSE
9860619	Protein_data	WWTR1|TAZ	GO_STEROL_METABOLIC_PROCESS	BRCA	2.5e-07	0.046	FALSE
9860901	Protein_data	CAV1|Caveolin-1	GO_SULFUR_COMPOUND_METABOLIC_PROCESS	BRCA	1.6e-07	0.029	TRUE
9860923	Protein_data	EGFR|EGFR	GO_SULFUR_COMPOUND_METABOLIC_PROCESS	BRCA	1.3e-07	0.023	TRUE
9861047	Protein_data	WWTR1|TAZ	GO_SULFUR_COMPOUND_METABOLIC_PROCESS	BRCA	2.5e-07	0.046	FALSE
9861229	Protein_data	PREX1|PREX1	GO_SUPEROXIDE_METABOLIC_PROCESS	BRCA	1.2e-07	0.023	TRUE
9862233	Protein_data	ERBB3|HER3	GO_TETRAPYRROLE_METABOLIC_PROCESS	BRCA	5.5e-08	0.01	FALSE
9862299	Protein_data	PREX1|PREX1	GO_TETRAPYRROLE_METABOLIC_PROCESS	BRCA	7e-08	0.013	FALSE
9865609	Protein_data	CAV1|Caveolin-1	GO_VITAMIN_METABOLIC_PROCESS	BRCA	7.3e-08	0.013	TRUE
9866365	Protein_data	PREX1|PREX1	HALLMARK_FATTY_ACID_METABOLISM	BRCA	1.2e-07	0.022	TRUE
9866465	Protein_data	CAV1|Caveolin-1	HALLMARK_HEME_METABOLISM	BRCA	1.5e-07	0.027	TRUE
9866679	Protein_data	CAV1|Caveolin-1	HALLMARK_XENOBIOTIC_METABOLISM	BRCA	2.2e-08	0.0041	TRUE
9866701	Protein_data	EGFR|EGFR	HALLMARK_XENOBIOTIC_METABOLISM	BRCA	9.5e-08	0.018	TRUE
9866727	Protein_data	ERBB3|HER3	HALLMARK_XENOBIOTIC_METABOLISM	BRCA	1.2e-07	0.022	TRUE
9868177	Protein_data	CAV1|Caveolin-1	KEGG_BETA_ALANINE_METABOLISM	BRCA	3e-08	0.0055	TRUE
9871210	Protein_data	FOSL1|FRA1	KEGG_HISTIDINE_METABOLISM	BRCA	1.5e-07	0.028	FALSE
9871501	Protein_data	PREX1|PREX1	KEGG_INOSITOL_PHOSPHATE_METABOLISM	BRCA	4.8e-08	0.0089	TRUE
9878449	Protein_data	CAV1|Caveolin-1	REACTOME_METABOLISM_OF_AMINO_ACIDS_AND_DERIVATIVES	BRCA	1.6e-07	0.029	TRUE
9878471	Protein_data	EGFR|EGFR	REACTOME_METABOLISM_OF_AMINO_ACIDS_AND_DERIVATIVES	BRCA	1.3e-07	0.023	TRUE
9878595	Protein_data	WWTR1|TAZ	REACTOME_METABOLISM_OF_AMINO_ACIDS_AND_DERIVATIVES	BRCA	2.5e-07	0.046	FALSE
9880161	Protein_data	CAV1|Caveolin-1	REACTOME_METABOLISM_OF_PROTEINS	BRCA	1.6e-07	0.029	TRUE
9880183	Protein_data	EGFR|EGFR	REACTOME_METABOLISM_OF_PROTEINS	BRCA	1.3e-07	0.023	TRUE
9880307	Protein_data	WWTR1|TAZ	REACTOME_METABOLISM_OF_PROTEINS	BRCA	2.5e-07	0.046	FALSE
9881231	Protein_data	CAV1|Caveolin-1	REACTOME_PHOSPHOLIPID_METABOLISM	BRCA	2.1e-08	0.0038	TRUE
9882515	Protein_data	CAV1|Caveolin-1	REACTOME_SPHINGOLIPID_METABOLISM	BRCA	3.6e-08	0.0066	TRUE
9882537	Protein_data	EGFR|EGFR	REACTOME_SPHINGOLIPID_METABOLISM	BRCA	1e-07	0.019	TRUE
10401903	Protein_data	CLDN7|Claudin-7	GO_AMINE_METABOLIC_PROCESS	LUAD	1.3e-08	0.0024	TRUE
10401912	Protein_data	CDH1|E-Cadherin	GO_AMINE_METABOLIC_PROCESS	LUAD	1.6e-09	3e-04	FALSE
10402009	Protein_data	RAB25|Rab25	GO_AMINE_METABOLIC_PROCESS	LUAD	6.2e-08	0.011	FALSE
10402126	Protein_data	CDH1|E-Cadherin	GO_AMINOGLYCAN_METABOLIC_PROCESS	LUAD	4e-08	0.0073	FALSE
10406139	Protein_data	CTNNB1|alpha-Catenin	GO_CARBOHYDRATE_DERIVATIVE_METABOLIC_PROCESS	LUAD	9.5e-08	0.018	FALSE
10406183	Protein_data	CLDN7|Claudin-7	GO_CARBOHYDRATE_DERIVATIVE_METABOLIC_PROCESS	LUAD	5.9e-10	0.00011	FALSE
10406192	Protein_data	CDH1|E-Cadherin	GO_CARBOHYDRATE_DERIVATIVE_METABOLIC_PROCESS	LUAD	3.9e-10	7.2e-05	FALSE
10406221	Protein_data	ERBB3|HER3	GO_CARBOHYDRATE_DERIVATIVE_METABOLIC_PROCESS	LUAD	9e-09	0.0017	FALSE
10406289	Protein_data	RAB25|Rab25	GO_CARBOHYDRATE_DERIVATIVE_METABOLIC_PROCESS	LUAD	1.2e-09	0.00023	FALSE
10406318	Protein_data	SYK|Syk	GO_CARBOHYDRATE_DERIVATIVE_METABOLIC_PROCESS	LUAD	1e-07	0.019	FALSE
10409821	Protein_data	CLDN7|Claudin-7	GO_CERAMIDE_METABOLIC_PROCESS	LUAD	1.4e-07	0.026	FALSE
10409830	Protein_data	CDH1|E-Cadherin	GO_CERAMIDE_METABOLIC_PROCESS	LUAD	2.5e-09	0.00047	FALSE
10409927	Protein_data	RAB25|Rab25	GO_CERAMIDE_METABOLIC_PROCESS	LUAD	9.1e-08	0.017	FALSE
10414957	Protein_data	CLDN7|Claudin-7	GO_ETHANOLAMINE_CONTAINING_COMPOUND_METABOLIC_PROCESS	LUAD	4.3e-11	7.9e-06	TRUE
10414966	Protein_data	CDH1|E-Cadherin	GO_ETHANOLAMINE_CONTAINING_COMPOUND_METABOLIC_PROCESS	LUAD	1.2e-10	2.2e-05	FALSE
10415063	Protein_data	RAB25|Rab25	GO_ETHANOLAMINE_CONTAINING_COMPOUND_METABOLIC_PROCESS	LUAD	1.9e-07	0.035	TRUE
10415092	Protein_data	SYK|Syk	GO_ETHANOLAMINE_CONTAINING_COMPOUND_METABOLIC_PROCESS	LUAD	3.9e-08	0.0072	FALSE
10421055	Protein_data	RAB25|Rab25	GO_GLYCEROLIPID_METABOLIC_PROCESS	LUAD	1.3e-07	0.024	TRUE
10421119	Protein_data	CTNNB1|alpha-Catenin	GO_GLYCEROPHOSPHOLIPID_METABOLIC_PROCESS	LUAD	1.9e-07	0.034	FALSE
10421163	Protein_data	CLDN7|Claudin-7	GO_GLYCEROPHOSPHOLIPID_METABOLIC_PROCESS	LUAD	1.7e-09	0.00031	TRUE
10421172	Protein_data	CDH1|E-Cadherin	GO_GLYCEROPHOSPHOLIPID_METABOLIC_PROCESS	LUAD	7.6e-10	0.00014	FALSE
10421201	Protein_data	ERBB3|HER3	GO_GLYCEROPHOSPHOLIPID_METABOLIC_PROCESS	LUAD	3.8e-09	7e-04	FALSE
10421269	Protein_data	RAB25|Rab25	GO_GLYCEROPHOSPHOLIPID_METABOLIC_PROCESS	LUAD	1.5e-10	2.8e-05	TRUE
10421298	Protein_data	SYK|Syk	GO_GLYCEROPHOSPHOLIPID_METABOLIC_PROCESS	LUAD	4.9e-09	9e-04	FALSE
10421591	Protein_data	CLDN7|Claudin-7	GO_GLYCOPROTEIN_METABOLIC_PROCESS	LUAD	3.5e-08	0.0064	TRUE
10421600	Protein_data	CDH1|E-Cadherin	GO_GLYCOPROTEIN_METABOLIC_PROCESS	LUAD	3.9e-08	0.0072	FALSE
10421697	Protein_data	RAB25|Rab25	GO_GLYCOPROTEIN_METABOLIC_PROCESS	LUAD	7.7e-08	0.014	TRUE
10423517	Protein_data	CLDN7|Claudin-7	GO_GUANOSINE_CONTAINING_COMPOUND_METABOLIC_PROCESS	LUAD	2.2e-07	0.041	FALSE
10423623	Protein_data	RAB25|Rab25	GO_GUANOSINE_CONTAINING_COMPOUND_METABOLIC_PROCESS	LUAD	4.2e-08	0.0077	FALSE
10423652	Protein_data	SYK|Syk	GO_GUANOSINE_CONTAINING_COMPOUND_METABOLIC_PROCESS	LUAD	9.7e-08	0.018	FALSE
10425238	Protein_data	CDH1|E-Cadherin	GO_HYALURONAN_METABOLIC_PROCESS	LUAD	1.4e-07	0.026	FALSE
10426941	Protein_data	CLDN7|Claudin-7	GO_INOSITOL_PHOSPHATE_METABOLIC_PROCESS	LUAD	8.5e-09	0.0016	FALSE
10426950	Protein_data	CDH1|E-Cadherin	GO_INOSITOL_PHOSPHATE_METABOLIC_PROCESS	LUAD	1.9e-07	0.035	FALSE
10427076	Protein_data	SYK|Syk	GO_INOSITOL_PHOSPHATE_METABOLIC_PROCESS	LUAD	7.3e-08	0.013	FALSE
10427087	Protein_data	VHL|VHL	GO_INOSITOL_PHOSPHATE_METABOLIC_PROCESS	LUAD	1.6e-07	0.029	FALSE
10427325	Protein_data	CTNNB1|alpha-Catenin	GO_KERATAN_SULFATE_METABOLIC_PROCESS	LUAD	1.1e-07	0.02	FALSE
10427369	Protein_data	CLDN7|Claudin-7	GO_KERATAN_SULFATE_METABOLIC_PROCESS	LUAD	7.4e-11	1.4e-05	FALSE
10427378	Protein_data	CDH1|E-Cadherin	GO_KERATAN_SULFATE_METABOLIC_PROCESS	LUAD	2.2e-09	0.00041	FALSE
10427475	Protein_data	RAB25|Rab25	GO_KERATAN_SULFATE_METABOLIC_PROCESS	LUAD	1.7e-09	0.00031	FALSE
10431221	Protein_data	CLDN7|Claudin-7	GO_MRNA_METABOLIC_PROCESS	LUAD	7.2e-08	0.013	FALSE
10431435	Protein_data	CLDN7|Claudin-7	GO_MUCOPOLYSACCHARIDE_METABOLIC_PROCESS	LUAD	7.7e-09	0.0014	FALSE
10431444	Protein_data	CDH1|E-Cadherin	GO_MUCOPOLYSACCHARIDE_METABOLIC_PROCESS	LUAD	5.8e-10	0.00011	FALSE
10431473	Protein_data	ERBB3|HER3	GO_MUCOPOLYSACCHARIDE_METABOLIC_PROCESS	LUAD	1.3e-07	0.025	FALSE
10431541	Protein_data	RAB25|Rab25	GO_MUCOPOLYSACCHARIDE_METABOLIC_PROCESS	LUAD	4.8e-08	0.0088	FALSE
10431649	Protein_data	CLDN7|Claudin-7	GO_MULTICELLULAR_ORGANISMAL_MACROMOLECULE_METABOLIC_PROCESS	LUAD	1.2e-07	0.023	TRUE
10431658	Protein_data	CDH1|E-Cadherin	GO_MULTICELLULAR_ORGANISMAL_MACROMOLECULE_METABOLIC_PROCESS	LUAD	1.4e-07	0.026	FALSE
10431755	Protein_data	RAB25|Rab25	GO_MULTICELLULAR_ORGANISMAL_MACROMOLECULE_METABOLIC_PROCESS	LUAD	1.5e-07	0.027	FALSE
10431784	Protein_data	SYK|Syk	GO_MULTICELLULAR_ORGANISMAL_MACROMOLECULE_METABOLIC_PROCESS	LUAD	9.1e-08	0.017	FALSE
10431872	Protein_data	CDH1|E-Cadherin	GO_MULTICELLULAR_ORGANISM_METABOLIC_PROCESS	LUAD	2.4e-07	0.045	FALSE
10431901	Protein_data	ERBB3|HER3	GO_MULTICELLULAR_ORGANISM_METABOLIC_PROCESS	LUAD	2.4e-07	0.045	FALSE
10431969	Protein_data	RAB25|Rab25	GO_MULTICELLULAR_ORGANISM_METABOLIC_PROCESS	LUAD	8.9e-08	0.017	FALSE
10432009	Protein_data	VHL|VHL	GO_MULTICELLULAR_ORGANISM_METABOLIC_PROCESS	LUAD	1.6e-07	0.03	FALSE
10436357	Protein_data	CLDN7|Claudin-7	GO_ORGANIC_HYDROXY_COMPOUND_METABOLIC_PROCESS	LUAD	8.2e-09	0.0015	FALSE
10436366	Protein_data	CDH1|E-Cadherin	GO_ORGANIC_HYDROXY_COMPOUND_METABOLIC_PROCESS	LUAD	2.5e-09	0.00047	FALSE
10436395	Protein_data	ERBB3|HER3	GO_ORGANIC_HYDROXY_COMPOUND_METABOLIC_PROCESS	LUAD	4.3e-09	0.00079	FALSE
10436463	Protein_data	RAB25|Rab25	GO_ORGANIC_HYDROXY_COMPOUND_METABOLIC_PROCESS	LUAD	1.8e-09	0.00033	FALSE
10436758	Protein_data	CTNNB1|beta-Catenin	GO_ORGANOPHOSPHATE_METABOLIC_PROCESS	LUAD	1.8e-07	0.034	FALSE
10436785	Protein_data	CLDN7|Claudin-7	GO_ORGANOPHOSPHATE_METABOLIC_PROCESS	LUAD	4.6e-11	8.5e-06	TRUE
10436794	Protein_data	CDH1|E-Cadherin	GO_ORGANOPHOSPHATE_METABOLIC_PROCESS	LUAD	1.8e-10	3.3e-05	FALSE
10436823	Protein_data	ERBB3|HER3	GO_ORGANOPHOSPHATE_METABOLIC_PROCESS	LUAD	8e-08	0.015	FALSE
10436891	Protein_data	RAB25|Rab25	GO_ORGANOPHOSPHATE_METABOLIC_PROCESS	LUAD	8.4e-08	0.016	FALSE
10438497	Protein_data	CLDN7|Claudin-7	GO_PHOSPHATIDYLCHOLINE_METABOLIC_PROCESS	LUAD	9.5e-09	0.0018	TRUE
10438506	Protein_data	CDH1|E-Cadherin	GO_PHOSPHATIDYLCHOLINE_METABOLIC_PROCESS	LUAD	2.8e-09	0.00053	FALSE
10438603	Protein_data	RAB25|Rab25	GO_PHOSPHATIDYLCHOLINE_METABOLIC_PROCESS	LUAD	1.6e-08	0.003	TRUE
10438632	Protein_data	SYK|Syk	GO_PHOSPHATIDYLCHOLINE_METABOLIC_PROCESS	LUAD	6.9e-08	0.013	FALSE
10438925	Protein_data	CLDN7|Claudin-7	GO_PHOSPHATIDYLGLYCEROL_METABOLIC_PROCESS	LUAD	1e-07	0.019	FALSE
10438934	Protein_data	CDH1|E-Cadherin	GO_PHOSPHATIDYLGLYCEROL_METABOLIC_PROCESS	LUAD	1.1e-07	0.02	FALSE
10439031	Protein_data	RAB25|Rab25	GO_PHOSPHATIDYLGLYCEROL_METABOLIC_PROCESS	LUAD	2.2e-07	0.041	FALSE
10439139	Protein_data	CLDN7|Claudin-7	GO_PHOSPHATIDYLINOSITOL_METABOLIC_PROCESS	LUAD	1.2e-10	2.2e-05	TRUE
10439148	Protein_data	CDH1|E-Cadherin	GO_PHOSPHATIDYLINOSITOL_METABOLIC_PROCESS	LUAD	1.3e-10	2.3e-05	FALSE
10439177	Protein_data	ERBB3|HER3	GO_PHOSPHATIDYLINOSITOL_METABOLIC_PROCESS	LUAD	1.5e-09	0.00028	FALSE
10439245	Protein_data	RAB25|Rab25	GO_PHOSPHATIDYLINOSITOL_METABOLIC_PROCESS	LUAD	6.8e-10	0.00012	TRUE
10439274	Protein_data	SYK|Syk	GO_PHOSPHATIDYLINOSITOL_METABOLIC_PROCESS	LUAD	2.1e-09	0.00039	FALSE
10439362	Protein_data	CDH1|E-Cadherin	GO_PHOSPHATIDYLSERINE_METABOLIC_PROCESS	LUAD	2.5e-07	0.047	FALSE
10439567	Protein_data	CLDN7|Claudin-7	GO_PHOSPHOLIPID_METABOLIC_PROCESS	LUAD	3.1e-09	0.00057	TRUE
10439576	Protein_data	CDH1|E-Cadherin	GO_PHOSPHOLIPID_METABOLIC_PROCESS	LUAD	1.2e-08	0.0022	FALSE
10439605	Protein_data	ERBB3|HER3	GO_PHOSPHOLIPID_METABOLIC_PROCESS	LUAD	3.3e-08	0.006	FALSE
10439673	Protein_data	RAB25|Rab25	GO_PHOSPHOLIPID_METABOLIC_PROCESS	LUAD	4.3e-10	8e-05	TRUE
10439702	Protein_data	SYK|Syk	GO_PHOSPHOLIPID_METABOLIC_PROCESS	LUAD	2.2e-09	0.00041	FALSE
10440463	Protein_data	NRG1|Heregulin	GO_POLYOL_METABOLIC_PROCESS	LUAD	2.4e-07	0.045	FALSE
10440569	Protein_data	VHL|VHL	GO_POLYOL_METABOLIC_PROCESS	LUAD	1.1e-07	0.021	FALSE
10446629	Protein_data	CLDN7|Claudin-7	GO_RECEPTOR_METABOLIC_PROCESS	LUAD	9e-08	0.017	FALSE
10446638	Protein_data	CDH1|E-Cadherin	GO_RECEPTOR_METABOLIC_PROCESS	LUAD	2.3e-07	0.043	FALSE
10446764	Protein_data	SYK|Syk	GO_RECEPTOR_METABOLIC_PROCESS	LUAD	1e-08	0.0019	FALSE
10456180	Protein_data	SYK|Syk	GO_WATER_SOLUBLE_VITAMIN_METABOLIC_PROCESS	LUAD	2.1e-08	0.0039	FALSE
10466745	Protein_data	CLDN7|Claudin-7	REACTOME_FATTY_ACID_TRIACYLGLYCEROL_AND_KETONE_BODY_METABOLISM	LUAD	5.7e-10	0.00011	FALSE
10466754	Protein_data	CDH1|E-Cadherin	REACTOME_FATTY_ACID_TRIACYLGLYCEROL_AND_KETONE_BODY_METABOLISM	LUAD	5.3e-10	9.8e-05	FALSE
10466783	Protein_data	ERBB3|HER3	REACTOME_FATTY_ACID_TRIACYLGLYCEROL_AND_KETONE_BODY_METABOLISM	LUAD	8.2e-08	0.015	FALSE
10466851	Protein_data	RAB25|Rab25	REACTOME_FATTY_ACID_TRIACYLGLYCEROL_AND_KETONE_BODY_METABOLISM	LUAD	9.1e-09	0.0017	FALSE
10467173	Protein_data	CLDN7|Claudin-7	REACTOME_GLYCOSAMINOGLYCAN_METABOLISM	LUAD	3.9e-09	0.00072	FALSE
10467182	Protein_data	CDH1|E-Cadherin	REACTOME_GLYCOSAMINOGLYCAN_METABOLISM	LUAD	1.4e-07	0.027	FALSE
10468199	Protein_data	CTNNB1|alpha-Catenin	REACTOME_KERATAN_SULFATE_KERATIN_METABOLISM	LUAD	1.1e-07	0.02	FALSE
10468243	Protein_data	CLDN7|Claudin-7	REACTOME_KERATAN_SULFATE_KERATIN_METABOLISM	LUAD	7.4e-11	1.4e-05	FALSE
10468252	Protein_data	CDH1|E-Cadherin	REACTOME_KERATAN_SULFATE_KERATIN_METABOLISM	LUAD	2.2e-09	0.00041	FALSE
10468349	Protein_data	RAB25|Rab25	REACTOME_KERATAN_SULFATE_KERATIN_METABOLISM	LUAD	1.7e-09	0.00031	FALSE
10468885	Protein_data	CLDN7|Claudin-7	REACTOME_METABOLISM_OF_CARBOHYDRATES	LUAD	4.3e-09	0.00079	TRUE
10468894	Protein_data	CDH1|E-Cadherin	REACTOME_METABOLISM_OF_CARBOHYDRATES	LUAD	4.2e-08	0.0077	FALSE
10468991	Protein_data	RAB25|Rab25	REACTOME_METABOLISM_OF_CARBOHYDRATES	LUAD	4.9e-09	9e-04	FALSE
10469099	Protein_data	CLDN7|Claudin-7	REACTOME_METABOLISM_OF_LIPIDS_AND_LIPOPROTEINS	LUAD	1.7e-09	0.00031	TRUE
10469108	Protein_data	CDH1|E-Cadherin	REACTOME_METABOLISM_OF_LIPIDS_AND_LIPOPROTEINS	LUAD	2.5e-09	0.00047	FALSE
10469137	Protein_data	ERBB3|HER3	REACTOME_METABOLISM_OF_LIPIDS_AND_LIPOPROTEINS	LUAD	1.6e-07	0.029	FALSE
10469205	Protein_data	RAB25|Rab25	REACTOME_METABOLISM_OF_LIPIDS_AND_LIPOPROTEINS	LUAD	2e-07	0.036	TRUE
10469234	Protein_data	SYK|Syk	REACTOME_METABOLISM_OF_LIPIDS_AND_LIPOPROTEINS	LUAD	4.4e-08	0.0082	FALSE
454	Metadata	mutRate	GO_RRNA_METABOLIC_PROCESS	COADREAD	7.3e-06	0.0092	FALSE
656	Metadata	mutRate	REACTOME_METABOLISM_OF_NON_CODING_RNA	COADREAD	7.8e-06	0.0099	FALSE
31620	Mutations_protein_level	RPL22_p.K16fs	GO_GENERATION_OF_PRECURSOR_METABOLITES_AND_ENERGY	COADREAD	1.5e-06	0.032	FALSE
31684	Mutations_protein_level	NIPBL_p.K603fs	GO_GENERATION_OF_PRECURSOR_METABOLITES_AND_ENERGY	COADREAD	2e-06	0.042	FALSE
82063	Mutations_protein_level	ACVR2A_p.K437fs	GO_RRNA_METABOLIC_PROCESS	COADREAD	4.8e-07	0.01	FALSE
118710	Mutations_protein_level	ESRP1_p.K511fs	REACTOME_METABOLISM_OF_NON_CODING_RNA	COADREAD	2.3e-06	0.048	FALSE
118726	Mutations_protein_level	ACVR2A_p.K437fs	REACTOME_METABOLISM_OF_NON_CODING_RNA	COADREAD	1.2e-06	0.026	FALSE
118740	Mutations_protein_level	RPL22_p.K16fs	REACTOME_METABOLISM_OF_NON_CODING_RNA	COADREAD	9.1e-09	0.00019	FALSE
461633	Mutations_protein_level	BRAF_p.V600E	GO_VERY_LONG_CHAIN_FATTY_ACID_METABOLIC_PROCESS	SKCM	1.1e-06	0.024	FALSE
707887	Mutations_protein_level	PRSS3_p.RD158fs	GO_ORGANONITROGEN_COMPOUND_METABOLIC_PROCESS	OV	6.2e-08	0.0013	FALSE
707894	Mutations_protein_level	PRSS3_p.D159fs	GO_ORGANONITROGEN_COMPOUND_METABOLIC_PROCESS	OV	6.2e-08	0.0013	FALSE
1125757	Mutations_protein_level	AKR1B15_p.328_329insV	GO_NAD_METABOLIC_PROCESS	LUAD	6.9e-07	0.015	FALSE
39898	Mutations_gene_level	WNK2	GO_ARGININE_METABOLIC_PROCESS	COADREAD	7.8e-08	0.021	FALSE
170294	Mutations_gene_level	RPL22	GO_GENERATION_OF_PRECURSOR_METABOLITES_AND_ENERGY	COADREAD	1.7e-07	0.045	FALSE
170630	Mutations_gene_level	KMT2B	GO_GENERATION_OF_PRECURSOR_METABOLITES_AND_ENERGY	COADREAD	1.7e-07	0.045	FALSE
4426422	Mutations_gene_level	DCHS1	GO_RRNA_METABOLIC_PROCESS	COADREAD	2.9e-08	0.0079	FALSE
639714	Mutations_gene_level	DST	REACTOME_METABOLISM_OF_NON_CODING_RNA	COADREAD	6.2e-08	0.017	FALSE
639734	Mutations_gene_level	RPL22	REACTOME_METABOLISM_OF_NON_CODING_RNA	COADREAD	2.6e-08	0.0071	FALSE
6400171	Mutations_gene_level	UBR5	REACTOME_METABOLISM_OF_NON_CODING_RNA	COADREAD	7.7e-10	0.00021	FALSE
640047	Mutations_gene_level	ESRP1	REACTOME_METABOLISM_OF_NON_CODING_RNA	COADREAD	2e-08	0.0054	FALSE
6404301	Mutations_gene_level	PLA2R1	REACTOME_METABOLISM_OF_NON_CODING_RNA	COADREAD	8e-08	0.022	FALSE
7536600	Mutations_gene_level	KEAP1	GO_ACETYL_COA_METABOLIC_PROCESS	LUAD	2.2e-08	0.006	FALSE
7834200	Mutations_gene_level	AKR1B15	GO_NAD_METABOLIC_PROCESS	LUAD	1.5e-07	0.042	FALSE
8053704	Mutations_gene_level	KEAP1	HALLMARK_XENOBIOTIC_METABOLISM	LUAD	4.1e-08	0.011	TRUE
8131464	Mutations_gene_level	KEAP1	KEGG_TRYPTOPHAN_METABOLISM	LUAD	1.6e-08	0.0043	FALSE
